# High-throughput transposon sequencing highlights the cell wall as an important barrier for osmotic stress in methicillin resistant *Staphylococcus aureus* and underlines a tailored response to different osmotic stressors

**DOI:** 10.1101/690511

**Authors:** Christopher F. Schuster, David M. Wiedemann, Freja C. M. Kirsebom, Marina Santiago, Suzanne Walker, Angelika Gründling

## Abstract

*Staphylococcus aureus* is an opportunistic pathogen that can cause soft tissue infections but is also a frequent cause of foodborne illnesses. One contributing factor for this food association is its high salt tolerance allowing this organism to survive commonly used food preservation methods. How this resistance is mediated is poorly understood, particularly during long-term exposure. In this study, we used TN-seq to understand how the responses to osmotic stressors differ. Our results revealed distinctly different long-term responses to NaCl, KCl and sucrose stresses. In addition, we identified the DUF2538 domain containing gene *SAUSA300_0957* (gene *957*) as essential under salt stress. Interestingly, a *957* mutant was less susceptible to oxacillin and showed increased peptidoglycan crosslinking. The salt sensitivity phenotype could be suppressed by amino acid substitutions in the transglycosylase domain of the penicillin binding protein Pbp2, and these changes restored the peptidoglycan crosslinking to WT levels. These results indicate that increased crosslinking of the peptidoglycan polymer can be detrimental and highlight a critical role of the bacterial cell wall for osmotic stress resistance. This study will serve as a starting point for future research on osmotic stress response and help develop better strategies to tackle foodborne staphylococcal infections.
