## Supplementary material for "High-throughput transposon sequencing highlights the cell wall as an important barrier for osmotic stress in methicillin resistant *Staphylococcus aureus* and underlines a tailored response to different osmotic stressors": Table S1

### Sheet: TN-seq experiments
Schuster et al, 2019
Title:	TN-Seq experiments in this paper
Description:	Overview of all the TN-seq experiments that were conducted and the barcode sequences that were used
	Name	Sequencing barcode	Barcode Sequence	Library	Condition
					Num of Generations	Medium
	CFS1	BC1	ATGC	Blunt (this study)	16	LBN
	CFS1	BC2	ACTG	Blunt (this study)	16	LB 0.5 M NaCl
	CFS1	BC3	TGCA	Blunt (this study)	16	LB 0.5 M KCl
	CFS1	BC4	CGAT	Blunt (this study)	16	LB 1.0 M Sucrose
	ANG2	BC4	CGAT	Full (Santiago et al)	17	LBN
	ANG2	BC6	GTAC	Full (Santiago et al)	17	LB 0.5 M NaCl
	FCK1	BC4	CGAT	Blunt (this study)	17	LBN
	FCK1	BC6	GTAC	Blunt (this study)	17	LB 0.5 M NaCl

### Sheet: Transposon type barcodes
	Type of library	Promoter type	Barcode sequence
	Blunt library	blunt	TACCG
	Full library	pen	ATTCG
		cap	CCACG
		tuf	ATCCG
		blunt	TACCG
		dual	AATCG
		erm	TGCCG
