## Supplementary material for "High-throughput transposon sequencing highlights the cell wall as an important barrier for osmotic stress in methicillin resistant *Staphylococcus aureus* and underlines a tailored response to different osmotic stressors": Table S3

### Sheet: Description
Schuster et al, 2019
Title:	Top conditionally essential genes in different osmotic stresses
Description:	List were generated that contain the 30 (or less) top conditionally essential genes in CFS1 under NaCl, KCl, Sucrose stress
How the lists were made
	-Used raw TN-seq quantification data
	-Filtered for
		Either Exp or Ctrl reads > 10
		q-value (Benjamini-Hochberg) < 0.05
		Ratio < 1/3
		Sorted by ratio
		Added SAUSA300 strain names and NARSA strain numbers
		Truncated to the top 30 entries or less
	-Marked locustags that occur more than once in the data using color shading
Samples:	CFS1 BC1 vs BC2	LBN vs LB 0.5 M NaCl 16 generations
	CFS1 BC1 vs BC3	LBN vs LB 0.5 M KCl 16 generations
	CFS1 BC1 vs BC4	LBN vs LB 1.0 M Sucrose 16 generations

### Sheet: CFS1 LBN vs NaCl essential
	locustag	number.TA	Ctrl	Exp	U.mw.stat	p.val	ratio	gen.len	ctrl.num.reads.per.len.of.gene	exp.num.reads.per.len.of.gene	From	To	Benjamini.Hochberg	gene.name	COL	Newman	USA300_FPR3757	Strain.Name
27	USA300HOU_0370	11	75	5	30	0.0190725	0.0789474	203	0.369458	0.0246305	401456	401659	0.0409723	-	SACOL0420		SAUSA300_0350
25	USA300HOU_0408	49	767	55	511	1.51959e-07	0.0729167	956	0.802301	0.0575314	433568	434524	3.8639e-06	-	SACOL0455	NWMN_0375	SAUSA300_0383	NE988
13	USA300HOU_0497	264	5950	191	12439	8.56512e-43	0.0322635	3506	1.69709	0.054478	537690	541196	9.58266e-41	mfd	SACOL0547	NWMN_0466	SAUSA300_0481	NE188
5	USA300HOU_0498	161	4375	98	4600	7.29499e-27	0.0226234	1526	2.86697	0.0642202	541186	542712	7.55707e-25	mfd	SACOL0548	NWMN_0467	SAUSA300_0482	NE251
18	USA300HOU_0499	91	1034	48	2407	9.7536e-09	0.047343	1193	0.866723	0.0402347	542712	543905	3.28685e-07	mazG (N315)	SACOL0549	NWMN_0468	SAUSA300_0483	NE867
19	USA300HOU_0716	66	1968	94	882	2.91575e-10	0.0482478	617	3.18963	0.15235	766813	767430	1.27427e-08	-	SACOL0752	NWMN_0662	SAUSA300_0678	NE157
11	USA300HOU_0732	72	1142	35	1088	2.34488e-11	0.0314961	584	1.95548	0.0599315	783267	783851	1.19248e-09	-	SACOL0769	NWMN_0678	SAUSA300_0694	NE526
2	USA300HOU_0769	86	2017	33	943	3.91692e-20	0.0168484	1124	1.79448	0.0293594	819799	820923	3.65187e-18	-	SACOL0805	NWMN_0711	SAUSA300_0726	NE629
26	USA300HOU_0796	60	103	7	1196	1.21404e-05	0.0769231	944	0.10911	0.00741525	850888	851832	0.00018355	whiA (N315)	SACOL0832	NWMN_0735	SAUSA300_0750	NE1686
20	USA300HOU_0892	20	255	12	84	0.000362418	0.0507812	152	1.67763	0.0789474	928192	928344	0.00255336	dltX (N315)	SACOL0934	NWMN_0802
10	USA300HOU_0893	118	967	29	3814	7.9539e-13	0.0309917	1457	0.663693	0.0199039	928360	929817	4.6348e-11	dltA	SACOL0935	NWMN_0803	SAUSA300_0835
7	USA300HOU_0894	116	2216	54	2840	3.07497e-17	0.0248083	1214	1.82537	0.0444811	929814	931028	2.38908e-15	dltB	SACOL0936	NWMN_0804	SAUSA300_0836
12	USA300HOU_0895	22	185	5	172	0.021483	0.0322581	236	0.783898	0.0211864	931046	931282	0.0446418	dltC	SACOL0937	NWMN_0805	SAUSA300_0837
14	USA300HOU_0896	106	1533	51	2041	2.38657e-18	0.0338983	1175	1.30468	0.0434043	931279	932454	1.96331e-16	dltD	SACOL0938	NWMN_0806	SAUSA300_0838
1	USA300HOU_0966	127	2865	44	3359	9.35063e-20	0.0157013	1385	2.06859	0.031769	1010598	1011983	8.43668e-18	mgtE	SACOL1013	NWMN_0879	SAUSA300_0910	NE736
4	USA300HOU_0999	43	683	13	356	4.00736e-08	0.0204678	470	1.45319	0.0276596	1062753	1063223	1.21833e-06	-	SACOL1064	NWMN_0924	SAUSA300_0957	NE1384
17	USA300HOU_1556	43	901	40	461	8.78368e-06	0.0454545	410	2.19756	0.097561	1665402	1665812	0.000134251	zur (N315)	SACOL1611	NWMN_1457	SAUSA300_1514	NE723
21	USA300HOU_1558	67	940	53	1043	1.46176e-09	0.0573858	767	1.22555	0.0691004	1666704	1667471	6.01254e-08	znuC (N315)	SACOL1613	NWMN_1459	SAUSA300_1516
28	USA300HOU_1570	41	301	24	581	0.00183416	0.0827815	344	0.875	0.0697674	1680493	1680837	0.00834172	dgkA2 [dgkA (N315)]	SACOL1626	NWMN_1472	SAUSA300_1529
24	USA300HOU_1683	127	1219	86	3357	8.32909e-19	0.0713115	1361	0.895665	0.0631888	1801667	1803028	7.28014e-17	aapA (N315)	SACOL1743	NWMN_1589	SAUSA300_1642	NE810
8	USA300HOU_1729	42	386	9	432	2.03872e-06	0.0258398	491	0.786151	0.0183299	1858447	1858938	3.95453e-05	-	SACOL1789	NWMN_1632	SAUSA300_1685
3	USA300HOU_1736	36	732	13	186	9.35727e-09	0.0190996	311	2.3537	0.0418006	1867315	1867626	3.19174e-07	-	SACOL1796	NWMN_1639	SAUSA300_1692	NE1340
29	USA300HOU_1831	21	394	35	113	0.00199959	0.0911392	365	1.07945	0.0958904	1970446	1970811	0.00887754	gvpP (N315)	SACOL1895	NWMN_1730	SAUSA300_1788	NE1644
16	USA300HOU_2059	62	2735	118	762	4.19803e-10	0.0434942	770	3.55195	0.153247	2185390	2186160	1.80644e-08	fliA [sigB (N315)]	SACOL2054	NWMN_1970	SAUSA300_2022	NE1109
23	USA300HOU_2060	42	2852	187	395	3.96794e-06	0.0658955	479	5.95407	0.390397	2186135	2186614	6.73736e-05	rsbW	SACOL2055	NWMN_1971	SAUSA300_2023	NE1472
15	USA300HOU_2063	37	984	40	216	5.19382e-08	0.0416244	362	2.71823	0.110497	2188412	2188774	1.49764e-06	pemK [ydcE (N315)]	SACOL2058	NWMN_1974	SAUSA300_2026	NE1833
6	USA300HOU_2064	12	783	18	28	0.0041259	0.0242347	170	4.60588	0.105882	2188771	2188941	0.0143713	pemK [ydcD (N315)]	SACOL2059
30	USA300HOU_2109	112	2235	212	2999	9.41499e-13	0.0952594	1331	1.67919	0.159279	2236446	2237777	5.37423e-11	rho	SACOL2113	NWMN_2025	SAUSA300_2075	NE149
22	USA300HOU_2130	125	4487	291	2951	1.11975e-18	0.0650624	1373	3.26803	0.211945	2257982	2259355	9.49073e-17	-	SACOL2133	NWMN_2045	SAUSA300_2094	NE1458
9	USA300HOU_2280	77	4129	112	843	9.86826e-16	0.0273608	803	5.14197	0.139477	2415349	2416152	7.45987e-14	ssaA (N315)	SACOL2291	NWMN_2199	SAUSA300_2249	NE987

### Sheet: CFS1 LBN vs KCl essential
	locustag	number.TA	Ctrl	Exp	U.mw.stat	p.val	ratio	gen.len	ctrl.num.reads.per.len.of.gene	exp.num.reads.per.len.of.gene	From	To	Benjamini.Hochberg	gene.name	COL	Newman	USA300_FPR3757	Strain.Name
2	USA300HOU_0457	127	104	6	6414	2.1613e-06	0.0666667	1484	0.0700809	0.00404313	477477	478961	0.000177798	ndhF (N315)	SACOL0494	NWMN_0418	SAUSA300_0425
7	USA300HOU_0458	174	107	10	12465	4.02674e-07	0.101852	2705	0.0395564	0.00369686	478974	481679	3.63316e-05	-	SACOL0495	NWMN_0419	SAUSA300_0426	NE1288
14	USA300HOU_0499	91	1034	325	3129	0.000948105	0.314976	1193	0.866723	0.272422	542712	543905	0.0420929	mazG (N315)	SACOL0549	NWMN_0468	SAUSA300_0483	NE867
4	USA300HOU_0582	61	36	2	1363	3.94752e-05	0.0810811	836	0.0430622	0.00239234	645810	646646	0.00256772	lplA2	SACOL0635	NWMN_0552	SAUSA300_0571
8	USA300HOU_0796	60	103	16	1276	0.000204308	0.163462	944	0.10911	0.0169492	850888	851832	0.0112049	whiA (N315)	SACOL0832	NWMN_0735	SAUSA300_0750	NE1686
9	USA300HOU_0875	110	22	3	5274	0.000488966	0.173913	1397	0.015748	0.00214746	915844	917241	0.0248661	sufB (N315)	SACOL0918	NWMN_0789	SAUSA300_0822
15	USA300HOU_0893	118	967	308	5409	0.000618037	0.319215	1457	0.663693	0.211393	928360	929817	0.0308687	dltA	SACOL0935	NWMN_0803	SAUSA300_0835
13	USA300HOU_0894	116	2216	690	4830	5.61466e-05	0.311682	1214	1.82537	0.568369	929814	931028	0.00341395	dltB	SACOL0936	NWMN_0804	SAUSA300_0836
5	USA300HOU_0903	131	6113	518	4605	1.74267e-11	0.0848871	1316	4.64514	0.393617	939110	940426	1.62475e-09	yuiF (N315)	SACOL0946	NWMN_0813	SAUSA300_0846	NE967
10	USA300HOU_0965	87	3069	571	2425	1.45015e-05	0.186319	854	3.59368	0.668618	1009723	1010577	0.00104002	rluA1 [yjbO (N315)]	SACOL1012	NWMN_0878	SAUSA300_0909	NE822
1	USA300HOU_0966	127	2865	29	3273	1.31224e-20	0.0104676	1385	2.06859	0.0209386	1010598	1011983	1.31084e-18	mgtE	SACOL1013	NWMN_0879	SAUSA300_0910	NE736
11	USA300HOU_1232	147	226	44	8387	3.5612e-06	0.198238	1721	0.131319	0.0255665	1328804	1330525	0.000284591	glpD	SACOL1321	NWMN_1209	SAUSA300_1193	NE233
6	USA300HOU_1683	127	1219	118	3718	7.25643e-16	0.097541	1361	0.895665	0.086701	1801667	1803028	6.9987e-14	aapA (N315)	SACOL1743	NWMN_1589	SAUSA300_1642	NE810
3	USA300HOU_1705	136	74	5	7442	1.13329e-06	0.08	1694	0.0436836	0.00295159	1829425	1831119	9.6055e-05	ezrA	SACOL1767	NWMN_1611	SAUSA300_1664
12	USA300HOU_2076	111	202	45	4518	7.14776e-06	0.226601	1520	0.132895	0.0296053	2201639	2203159	0.000540332	cshA (N315)	SACOL2072	NWMN_1985	SAUSA300_2037	NE565

### Sheet: CFS1 LBN vs Sucrose essential
	locustag	number.TA	Ctrl	Exp	U.mw.stat	p.val	ratio	gen.len	ctrl.num.reads.per.len.of.gene	exp.num.reads.per.len.of.gene	From	To	Benjamini.Hochberg	gene.name	COL	Newman	USA300_FPR3757	Strain.Name
1	USA300HOU_0457	127	104	2	6202	2.59057e-08	0.0285714	1484	0.0700809	0.00134771	477477	478961	1.76727e-06	ndhF (N315)	SACOL0494	NWMN_0418	SAUSA300_0425
10	USA300HOU_0458	174	107	7	12380	1.35906e-07	0.0740741	2705	0.0395564	0.0025878	478974	481679	8.63931e-06	-	SACOL0495	NWMN_0419	SAUSA300_0426	NE1288
13	USA300HOU_0547	96	53	4	3731	3.72437e-05	0.0925926	1076	0.0492565	0.00371747	605721	606797	0.00153192	ilvE	SACOL0600	NWMN_0516	SAUSA300_0539	NE292
14	USA300HOU_0552	40	357	33	522	0.00174278	0.0949721	470	0.759574	0.0702128	609185	609655	0.0299555	tadA (N315)	SACOL0605	NWMN_0520	SAUSA300_0543	NE802
5	USA300HOU_0580	64	40	1	1628	0.00017166	0.0487805	752	0.0531915	0.00132979	643901	644653	0.00592756	ywfI (N315)	SACOL0633	NWMN_0550	SAUSA300_0569
11	USA300HOU_0620	86	3228	267	1299	4.54535e-14	0.0829978	743	4.34455	0.359354	677097	677840	3.85253e-12	-	SACOL0670	NWMN_0586	SAUSA300_0603	NE1358
20	USA300HOU_0622	29	235	33	244	0.00125139	0.144068	374	0.628342	0.0882353	679048	679422	0.0246488	sarA	SACOL0672	NWMN_0588	SAUSA300_0605	NE1193
24	USA300HOU_0665	110	3794	583	3628	7.95106e-08	0.153887	1229	3.08706	0.474369	719161	720390	5.17189e-06	nupC2	SACOL0701	NWMN_0614	SAUSA300_0631	NE1419
26	USA300HOU_0675	124	6489	1006	3996	2.57444e-11	0.155162	980	6.62143	1.02653	728219	729199	1.94614e-09	-	SACOL0711	NWMN_0623	SAUSA300_0640	NE71
27	USA300HOU_0796	60	103	16	1357	0.00204684	0.163462	944	0.10911	0.0169492	850888	851832	0.0336088	whiA (N315)	SACOL0832	NWMN_0735	SAUSA300_0750	NE1686
15	USA300HOU_0871	113	24	2	5759	0.00159909	0.12	1307	0.0183627	0.00153022	912576	913883	0.0286649	sufD (N315)	SACOL0915	NWMN_0786	SAUSA300_0819
2	USA300HOU_0903	131	6113	186	3574	1.3216e-17	0.0305855	1316	4.64514	0.141337	939110	940426	1.27466e-15	yuiF (N315)	SACOL0946	NWMN_0813	SAUSA300_0846	NE967
3	USA300HOU_0959	75	4269	156	403	3.02478e-20	0.0367681	806	5.29653	0.193548	1005824	1006630	3.02154e-18	yjbM (N315)	SACOL1006	NWMN_0872	SAUSA300_0903	NE896
17	USA300HOU_0960	27	1858	230	159	0.000194233	0.12426	365	5.09041	0.630137	1006653	1007018	0.0064847	hbo (N315)	SACOL1007	NWMN_0873	SAUSA300_0904	NE1800
4	USA300HOU_1197	37	502	22	425	0.000220639	0.0457256	467	1.07495	0.0471092	1288042	1288509	0.00701282	rimP (N315)	SACOL1284	NWMN_1175	SAUSA300_1158
29	USA300HOU_1218	106	281	48	4084	2.32117e-05	0.173759	1559	0.180244	0.030789	1311537	1313096	0.000998817	cvfA (N315)	SACOL1305	NWMN_1195	SAUSA300_1179
16	USA300HOU_1519	71	32	3	2051	0.000608311	0.121212	992	0.0322581	0.00302419	1634294	1635286	0.0156096	odpA [bfmBAA (N315)]	SACOL1562	NWMN_1423	SAUSA300_1466
6	USA300HOU_1610	29	36	1	301	0.00254823	0.0540541	476	0.0756303	0.00210084	1717312	1717788	0.0383193	greA	SACOL1665	NWMN_1511	SAUSA300_1567
7	USA300HOU_1615	21	892	53	105	0.00144594	0.0604703	308	2.8961	0.172078	1721568	1721876	0.026962	-	SACOL1670	NWMN_1516	SAUSA300_1572
21	USA300HOU_1699	77	1186	173	2061	0.000164128	0.146588	947	1.25238	0.182682	1824215	1825162	0.00573833	-	SACOL1761	NWMN_1606	SAUSA300_1658	NE807
22	USA300HOU_1753	41	2395	361	484	0.000394944	0.151085	500	4.79	0.722	1891506	1892006	0.0117517	rot	SACOL1812	NWMN_1655	SAUSA300_1708	NE386
18	USA300HOU_1765	74	103	12	2174	0.00077938	0.125	854	0.120609	0.0140515	1903841	1904695	0.0182269	-	SACOL1825	NWMN_1667	SAUSA300_1720	NE1909
19	USA300HOU_1862	43	45	5	666	0.000522987	0.130435	542	0.0830258	0.00922509	2011090	2011632	0.0144831	-	SACOL1925	NWMN_1759	SAUSA300_1848
25	USA300HOU_1869	79	3437	531	1895	8.48427e-06	0.154741	809	4.24845	0.656366	2018109	2018918	0.000409147	sgtB (N315)	SACOL1932	NWMN_1766	SAUSA300_1855	NE596
8	USA300HOU_1925	83	113	7	2769	0.000493194	0.0701754	1028	0.109922	0.00680934	2069806	2070834	0.014327	ykgB (N315)	SACOL1985	NWMN_1859	SAUSA300_1902	NE202
28	USA300HOU_2116	33	847	145	310	0.00115407	0.17217	530	1.59811	0.273585	2245477	2246007	0.0242136	rpoE2 [rpoE (N315)]	SACOL2120	NWMN_2032	SAUSA300_2082	NE646
12	USA300HOU_2117	16	1615	134	57	0.00380854	0.0835396	143	11.2937	0.937063	2245973	2246116	0.049778	rpoE2
9	USA300HOU_2315	95	3341	237	1657	3.37463e-15	0.0712148	1259	2.65369	0.188245	2454483	2455742	3.14628e-13	lyrA (N315)	SACOL2328	NWMN_2236	SAUSA300_2282	NE1099
30	USA300HOU_2364	211	9596	1876	12639	5.80767e-15	0.195582	2105	4.55867	0.891211	2501477	2503582	5.07626e-13	araC (Newman)		NWMN_2281	SAUSA300_2326	NE1304
23	USA300HOU_2562	171	15659	2371	7865	6.00906e-14	0.151469	1811	8.6466	1.30922	2709115	2710926	4.94334e-12	-	SACOL2582	NWMN_2467	SAUSA300_2504	NE72
