## Supplementary material for "High-throughput transposon sequencing highlights the cell wall as an important barrier for osmotic stress in methicillin resistant *Staphylococcus aureus* and underlines a tailored response to different osmotic stressors": Table S4

### Sheet: Description
Schuster et al, 2019
Title:	Top conditionally dispensable genes in different osmotic stresses
Description:	List were generated that contain the 30 (or less) top conditionally dispensable genes in CFS1 under NaCl, KCl, Sucrose stress
How the lists were made
	-Used raw TN-seq quantification data
	-Filtered for
		Either Exp or Ctrl reads > 10
		q-value (Benjamini-Hochberg) < 0.05
		Ratio > 3
		Sorted by ratio
		Added SAUSA300 strain names and NARSA strain numbers
		Truncated to the top 30 entries or less
	-Marked locustags that occur more than once in the data using color shading
Samples:	CFS1 BC1 vs BC2	LBN vs LB 0.5 M NaCl 16 generations
	CFS1 BC1 vs BC3	LBN vs LB 0.5 M KCl 16 generations
	CFS1 BC1 vs BC4	LBN vs LB 1.0 M Sucrose 16 generations

### Sheet: CFS1 LBN vs NaCl dispensable
	locustag	number.TA	Ctrl	Exp	U.mw.stat	p.val	ratio	gen.len	ctrl.num.reads.per.len.of.gene	exp.num.reads.per.len.of.gene	From	To	Benjamini.Hochberg	gene.name	COL	Newman	USA300_FPR3757	Strain.Name
1	USA300HOU_1388	185	215	256122	15600	0.00792583	1185.75	2183	0.0984883	117.326	1518877	1521060	0.0222891	pbp2	SACOL1490	NWMN_1361	SAUSA300_1341
2	USA300HOU_0014	154	1472	619296	6037	1.27583e-14	420.432	1967	0.748348	314.843	18345	20312	8.70362e-13	gdpP	SACOL0014	NWMN_0013	SAUSA300_0014
3	USA300HOU_0413	119	47	19671	3945	7.15569e-12	409.833	1466	0.03206	13.4181	438251	439717	3.84894e-10	guaB	SACOL0460	NWMN_0380	SAUSA300_0388
4	USA300HOU_1494	59	325	82249	561	7.03783e-11	252.301	725	0.448276	113.447	1610853	1611578	3.33641e-09	srrA	SACOL1535	NWMN_1400	SAUSA300_1442	NE1309
5	USA300HOU_1421	90	2796	493277	2816	0.000161614	176.36	953	2.93389	517.604	1553995	1554948	0.00139806	recQ2 [ypbB (N315)]	SACOL1524	NWMN_1391	SAUSA300_1372	NE1349
6	USA300HOU_1403	104	320	54199	2261	4.97599e-14	168.847	1064	0.300752	50.9389	1536645	1537709	3.16315e-12	aroB	SACOL1505	NWMN_1376	SAUSA300_1356	NE1741
7	USA300HOU_0797	44	6	1046	662	0.00020238	149.571	587	0.0102215	1.78194	852406	852993	0.00166979	clpP	SACOL0833	NWMN_0736	SAUSA300_0752	NE912
8	USA300HOU_1402	92	406	56341	2148	1.61937e-09	138.432	1298	0.312789	43.406	1535337	1536635	6.56433e-08	aroA	SACOL1504	NWMN_1375	SAUSA300_1355
9	USA300HOU_1539	54	267	36809	949	0.000534433	137.351	524	0.509542	70.2462	1653454	1653978	0.00335912	aroK	SACOL1596	NWMN_1442	SAUSA300_1499
10	USA300HOU_2045	37	2	386	472	0.000546981	129	464	0.00431034	0.831897	2163458	2163922	0.00342286	rimI (N315)	SACOL2039	NWMN_1957	SAUSA300_2003	NE1321
11	USA300HOU_1404	99	390	49334	2308	1.69061e-11	126.176	1166	0.334477	42.3105	1537735	1538901	8.75676e-10	aroC	SACOL1506	NWMN_1377	SAUSA300_1357	NE1717
12	USA300HOU_1727	88	472	48915	1902	1.36029e-09	103.416	1091	0.432631	44.835	1855224	1856315	5.67872e-08	aroA (N315)	SACOL1787	NWMN_1630	SAUSA300_1683	NE1276
13	USA300HOU_0990	123	1205	118656	3370	1.05376e-14	98.3889	1370	0.879562	86.6102	1046986	1048356	7.36845e-13	menF	SACOL1051	NWMN_0912	SAUSA300_0945	NE1578
14	USA300HOU_1054	93	265	23105	2655	4.60089e-07	86.8647	911	0.290889	25.3622	1127825	1128736	1.04623e-05	ctaB	SACOL1125	NWMN_0981	SAUSA300_1016	NE1434
15	USA300HOU_0991	143	752	64898	5553	3.91558e-12	86.1873	1673	0.449492	38.7914	1048343	1050016	2.14742e-10	menD	SACOL1052	NWMN_0913	SAUSA300_0946	NE1345
16	USA300HOU_2273	51	1955	163102	994	0.0188674	83.386	689	2.83745	236.723	2408509	2409198	0.0406566	ureF	SACOL2284	NWMN_2192	SAUSA300_2242	NE43
17	USA300HOU_0836	64	279	21177	1019	3.19869e-07	75.6357	716	0.389665	29.5768	887679	888395	7.394e-06	aroD	SACOL0873	NWMN_0772	SAUSA300_0787	NE909
18	USA300HOU_1690	71	115	8503	1227	8.45759e-09	73.3103	941	0.12221	9.03613	1815262	1816203	2.95698e-07	-	SACOL1751	NWMN_1598	SAUSA300_1650	NE1208
19	USA300HOU_0959	75	4269	298087	291	1.32038e-21	69.8098	806	5.29653	369.835	1005824	1006630	1.31896e-19	yjbM (N315)	SACOL1006	NWMN_0872	SAUSA300_0903	NE896
20	USA300HOU_1053	103	584	38854	3661	2.31225e-05	66.4188	1070	0.545794	36.3121	1126474	1127544	0.000310931	ctaA	SACOL1124	NWMN_0980	SAUSA300_1015	NE769
21	USA300HOU_1597	81	635	41144	1802	1.93025e-07	64.6934	806	0.787841	51.0471	1704818	1705624	4.77778e-06	aroE	SACOL1652	NWMN_1498	SAUSA300_1555
22	USA300HOU_1670	17	32	2071	62	0.00117461	62.7879	122	0.262295	16.9754	1785278	1785400	0.00598431	-
23	USA300HOU_1218	106	281	16133	3459	1.47415e-07	57.2128	1559	0.180244	10.3483	1311537	1313096	3.8363e-06	cvfA (N315)	SACOL1305	NWMN_1195	SAUSA300_1179
24	USA300HOU_1783	67	482	24932	1100	7.71687e-08	51.6211	1001	0.481518	24.9071	1920324	1921325	2.11609e-06	menC (N315)	SACOL1843	NWMN_1685	SAUSA300_1735
25	USA300HOU_1841	39	670	32718	437	0.000556825	48.7615	464	1.44397	70.5129	1980937	1981401	0.00346869	-	SACOL1904	NWMN_1739	SAUSA300_1797	NE1445
26	USA300HOU_0904	34	155	6683	354	0.00197716	42.8462	374	0.414439	17.869	940445	940819	0.00881995	-	SACOL0947	NWMN_0814	SAUSA300_0847	NE235
27	USA300HOU_0909	148	83	3434	8728	4.12311e-05	40.8929	1496	0.0554813	2.29545	943386	944882	0.000497084	mnhD2 [mnhD (N315)]	SACOL0952	NWMN_0819	SAUSA300_0852
28	USA300HOU_1408	53	28	1180	951	0.000135723	40.7241	725	0.0386207	1.62759	1541198	1541923	0.00124465	ubiE (N315)	SACOL1511	NWMN_1380	SAUSA300_1360
29	USA300HOU_0993	60	61	2144	855	6.28186e-08	34.5968	821	0.0742996	2.61145	1050799	1051620	1.77478e-06	menB	SACOL1054	NWMN_0915	SAUSA300_0948
30	USA300HOU_0992	71	1621	51134	1212	3.98429e-08	31.5259	803	2.01868	63.6787	1050003	1050806	1.21833e-06	menD [menH (N315)]	SACOL1053	NWMN_0914	SAUSA300_0947	NE28

### Sheet: CFS1 LBN vs KCl dispensable
	locustag	number.TA	Ctrl	Exp	U.mw.stat	p.val	ratio	gen.len	ctrl.num.reads.per.len.of.gene	exp.num.reads.per.len.of.gene	From	To	Benjamini.Hochberg	gene.name	COL	Newman	USA300_FPR3757	Strain.Name
1	USA300HOU_1294	267	352	3993	19762	8.91868e-24	11.3144	2522	0.139572	1.58327	1395401	1397923	9.23909e-22	fmtC	SACOL1396	NWMN_1272	SAUSA300_1255	NE1360
2	USA300HOU_0773	100	222	1204	3370	1.86806e-05	5.40359	1070	0.207477	1.12523	823821	824891	0.00130624	-	SACOL0809	NWMN_0715	SAUSA300_0730	NE962

### Sheet: CFS1 LBN vs Sucrose dispensable
	locustag	number.TA	Ctrl	Exp	U.mw.stat	p.val	ratio	gen.len	ctrl.num.reads.per.len.of.gene	exp.num.reads.per.len.of.gene	From	To	Benjamini.Hochberg	gene.name	COL	Newman	USA300_FPR3757	Strain.Name
1	USA300HOU_1294	267	352	7144	12185	2.44035e-45	20.2408	2522	0.139572	2.83267	1395401	1397923	2.52802e-43	fmtC	SACOL1396	NWMN_1272	SAUSA300_1255	NE1360
2	USA300HOU_1631	38	5	86	431	8.12477e-05	14.5	452	0.0110619	0.190265	1741072	1741524	0.00315625	dtd	SACOL1688	NWMN_1535	SAUSA300_1589
3	USA300HOU_0773	100	222	2456	2204	1.48251e-12	11.0179	1070	0.207477	2.29533	823821	824891	1.15183e-10	-	SACOL0809	NWMN_0715	SAUSA300_0730	NE962
4	USA300HOU_1551	154	175	1743	6620	1.29203e-13	9.90909	1463	0.119617	1.19139	1659845	1661308	1.03252e-11	gluP (N315)	SACOL1606	NWMN_1452	SAUSA300_1509	NE2
5	USA300HOU_2065	98	111	855	2019	5.51284e-15	7.64286	1148	0.0966899	0.744774	2189026	2190174	4.97401e-13	alr2 [alr (N315)]	SACOL2060	NWMN_1975	SAUSA300_2027	NE1713
6	USA300HOU_1296	74	124	817	1637	3.15955e-06	6.544	983	0.126144	0.831129	1398772	1399755	0.000169947	msrR	SACOL1398	NWMN_1274	SAUSA300_1257
7	USA300HOU_1630	77	51	329	1791	6.24599e-07	6.34615	875	0.0582857	0.376	1740200	1741075	3.56531e-05	lytH	SACOL1687	NWMN_1534	SAUSA300_1588	NE1369
8	USA300HOU_2090	106	131	779	3559	2.57502e-07	5.90909	1265	0.103557	0.61581	2218740	2220005	1.56572e-05	murA	SACOL2092	NWMN_2004	SAUSA300_2055	NE1495
9	USA300HOU_1552	46	73	366	577	4.88695e-05	4.95946	539	0.135436	0.679035	1661320	1661859	0.00195268	fthC (N315)	SACOL1607	NWMN_1453	SAUSA300_1510
10	USA300HOU_1732	53	46	225	815	1.55875e-05	4.80851	596	0.0771812	0.377517	1864194	1864790	0.000714726	pheT2	SACOL1792	NWMN_1635	SAUSA300_1688
11	USA300HOU_1001	137	1355	5006	6067	1.56712e-07	3.69248	1193	1.13579	4.19614	1064939	1066132	9.74054e-06	fmt1 [fmtA (N315)]	SACOL1066	NWMN_0926	SAUSA300_0959	NE1022
12	USA300HOU_1026	144	359	1318	7366	3.77451e-06	3.66389	1718	0.208964	0.767171	1092463	1094181	0.000195505	ptsI	SACOL1092	NWMN_0950	SAUSA300_0984	NE1023
13	USA300HOU_1044	93	622	2207	2674	2.72788e-06	3.54414	1019	0.610402	2.16585	1112350	1113369	0.000149605	-	SACOL1112	NWMN_0969	SAUSA300_1003	NE1420
14	USA300HOU_0732	72	1142	3936	1834	0.0011301	3.44444	584	1.95548	6.73973	783267	783851	0.0239462	-	SACOL0769	NWMN_0678	SAUSA300_0694	NE526
15	USA300HOU_1776	75	281	934	1981	0.000674494	3.3156	908	0.309471	1.02863	1913595	1914503	0.0168443	-	SACOL1836	NWMN_1679	SAUSA300_1729
