## Supplementary material for "High-throughput transposon sequencing highlights the cell wall as an important barrier for osmotic stress in methicillin resistant *Staphylococcus aureus* and underlines a tailored response to different osmotic stressors": Table S5

### Sheet: Description
Schuster et al, 2019
Title:	Top conditionally essential genes in different osmotic stresses
Description:	Overlaps between essential and dispensable genes for each condition (NaCl, KCl and Sucrose)
	Parameters used
	q-value <0.05
	Ctrl Reads >10 | Experimental reads >10
	ratio>2 | ratio<1/2
Samples:	CFS1 BC1 vs BC2	LBN vs LB 0.5 M NaCl 16 generations
	CFS1 BC1 vs BC3	LBN vs LB 0.5 M KCl 16 generations
	CFS1 BC1 vs BC4	LBN vs LB 1.0 M Sucrose 16 generations

### Sheet: essential_overlaps
	Gene.me	BC2vsBC3 (NaCl vs KCl)	BC2vsBC4 (NaCl vs Sucrose)	BC3vsBC4 (KCl vs Sucrose)
1	USA300HOU_0457	X	X	X
2	USA300HOU_0498	X
3	USA300HOU_0499	X
4	USA300HOU_0732	X
5	USA300HOU_0796	X	X	X
6	USA300HOU_0893	X
7	USA300HOU_0894	X
8	USA300HOU_0896	X
9	USA300HOU_0903	X	X	X
10	USA300HOU_0965	X
11	USA300HOU_0966	X
12	USA300HOU_0974	X
13	USA300HOU_1137	X
14	USA300HOU_1232	X
15	USA300HOU_1560	X
16	USA300HOU_1683	X
17	USA300HOU_1705	X
18	USA300HOU_2076	X
19	USA300HOU_2090	X
20	USA300HOU_0043		X
21	USA300HOU_0123		X
22	USA300HOU_0206		X
23	USA300HOU_0264		X
24	USA300HOU_0380		X
25	USA300HOU_0547		X
26	USA300HOU_0755		X
27	USA300HOU_1519		X
28	USA300HOU_2280		X
29	USA300HOU_2291		X
30	USA300HOU_2450		X
31	USA300HOU_2532		X
32	USA300HOU_2546		X
33	USA300HOU_0458			X
34	USA300HOU_0582			X
35	USA300HOU_0675			X
36	USA300HOU_0875			X
37	USA300HOU_1134			X

### Sheet: dispensable_overlaps
	Gene.me	BC2vsBC3 (NaCl vs KCl)	BC2vsBC4 (NaCl vs Sucrose)	BC3vsBC4 (KCl vs Sucrose)
1	USA300HOU_0909	X
2	USA300HOU_1294	X	X	X
3	USA300HOU_1636	X
4	USA300HOU_1026		X
5	USA300HOU_1044		X
6	USA300HOU_0773			X
