## Supplementary material for "High-throughput transposon sequencing highlights the cell wall as an important barrier for osmotic stress in methicillin resistant *Staphylococcus aureus* and underlines a tailored response to different osmotic stressors": Table S8

### Sheet: Description
Schuster et al, 2019
Title:	Top conditionally essential genes in replicate A (ANG2)
Description:	List were generated that contain the 30 (or less) top conditionally essential genes in ANG2 (replicate A) in Salt stress
How the lists were made
	-Used raw TN-seq quantification data
	-Filtered for
		Either Exp or Ctrl reads > 10
		q-value (Benjamini-Hochberg) < 0.05
		Ratio < 1/3
		Sorted by ratio
		Added SAUSA300 strain names and NARSA strain numbers
		Truncated to the top 30 entries or less
Samples:	ANG2 BC4 vs BC6	LBN vs LB 0.50 M NaCl, 17 generations

### Sheet: ANG2 LBN vs 0.5M NaCl essential
	locustag	number.TA	Ctrl	Exp	U.mw.stat	p.val	ratio	gen.len	ctrl.num.reads.per.len.of.gene	exp.num.reads.per.len.of.gene	From	To	Benjamini.Hochberg	gene.name	COL	Newman	USA300_FPR3757	Strain.Name
1	USA300HOU_1683	127	2645	24	1071	8.91337e-38	0.00944822	1361	1.94342	0.0176341	1801667	1803028	1.66145e-35	aapA (N315)	SACOL1743	NWMN_1589	SAUSA300_1642	NE810
2	USA300HOU_1736	36	345	3	195	4.56424e-09	0.0115607	311	1.10932	0.0096463	1867315	1867626	6.15105e-08	-	SACOL1796	NWMN_1639	SAUSA300_1692	NE1340
3	USA300HOU_0966	127	3303	44	2067	8.67485e-29	0.0136199	1385	2.38484	0.031769	1010598	1011983	1.42676e-26	mgtE	SACOL1013	NWMN_0879	SAUSA300_0910	NE736
4	USA300HOU_0769	86	2112	41	864	2.04929e-21	0.019877	1124	1.879	0.0364769	819799	820923	2.12215e-19	-	SACOL0805	NWMN_0711	SAUSA300_0726	NE629
5	USA300HOU_0894	116	1399	28	2440	6.12409e-22	0.0207143	1214	1.15239	0.0230643	929814	931028	6.84918e-20	dltB	SACOL0936	NWMN_0804	SAUSA300_0836
6	USA300HOU_0732	72	1057	22	916	1.67511e-14	0.0217391	584	1.80993	0.0376712	783267	783851	7.31815e-13	-	SACOL0769	NWMN_0678	SAUSA300_0694	NE526
7	USA300HOU_2059	62	2621	83	277	1.65064e-17	0.0320366	770	3.4039	0.107792	2185390	2186160	1.21453e-15	fliA [sigB (N315)]	SACOL2054	NWMN_1970	SAUSA300_2022	NE1109
8	USA300HOU_1129	40	259	8	311	1.69254e-08	0.0346154	617	0.419773	0.012966	1200186	1200803	1.90054e-07	-	SACOL1205	NWMN_1102	SAUSA300_1086
9	USA300HOU_0716	66	2121	73	544	7.3779e-15	0.0348728	617	3.4376	0.118314	766813	767430	3.38174e-13	-	SACOL0752	NWMN_0662	SAUSA300_0678	NE157
10	USA300HOU_1220	64	266	9	838	9.04924e-12	0.0374532	797	0.333752	0.0112923	1313782	1314579	2.36464e-10	-	SACOL1307	NWMN_1197	SAUSA300_1181
11	USA300HOU_1000	102	2927	112	961	1.14248e-25	0.0385929	1217	2.40509	0.0920296	1063271	1064488	1.59719e-23	-	SACOL1065	NWMN_0925	SAUSA300_0958	NE1778
12	USA300HOU_2062	85	2631	105	676	2.00131e-21	0.0402736	1001	2.62837	0.104895	2187061	2188062	2.12215e-19	rsbU	SACOL2057	NWMN_1973	SAUSA300_2025	NE1607
13	USA300HOU_0999	43	764	30	238	9.82979e-11	0.0405229	470	1.62553	0.0638298	1062753	1063223	1.92196e-09	-	SACOL1064	NWMN_0924	SAUSA300_0957	NE1384
14	USA300HOU_0896	106	1050	44	2212	5.67964e-19	0.0428164	1175	0.893617	0.0374468	931279	932454	5.12267e-17	dltD	SACOL0938	NWMN_0806	SAUSA300_0838
15	USA300HOU_1556	43	772	37	224	1.82997e-10	0.0491591	410	1.88293	0.0902439	1665402	1665812	3.48067e-09	zur (N315)	SACOL1611	NWMN_1457	SAUSA300_1514	NE723
16	USA300HOU_2105	66	13420	729	1691	0.0121243	0.0543924	836	16.0526	0.87201	2233228	2234064	0.018494	hemK (N315)	SACOL2109	NWMN_2021	SAUSA300_2071	NE997
17	USA300HOU_1056	93	622	33	2059	1.19889e-12	0.0545746	1037	0.599807	0.0318226	1129549	1130586	3.72455e-11	-	SACOL1128	NWMN_0983	SAUSA300_1018
18	USA300HOU_2076	111	442	24	3113	3.97275e-15	0.0564334	1520	0.290789	0.0157895	2201639	2203159	1.91514e-13	cshA (N315)	SACOL2072	NWMN_1985	SAUSA300_2037	NE565
19	USA300HOU_1673	29	278	16	149	2.30545e-06	0.0609319	470	0.591489	0.0340426	1787814	1788284	1.15728e-05	nrdR (N315)	SACOL1733	NWMN_1579	SAUSA300_1632
20	USA300HOU_1771	33	658	41	232	1.67153e-05	0.0637329	302	2.17881	0.135762	1909194	1909496	6.27327e-05	-		NWMN_1673
21	USA300HOU_2130	125	3618	235	2011	6.64044e-26	0.0652114	1373	2.63511	0.171158	2257982	2259355	1.03148e-23	-	SACOL2133	NWMN_2045	SAUSA300_2094	NE1458
22	USA300HOU_0715	36	1545	105	181	4.38231e-08	0.068564	284	5.44014	0.369718	766532	766816	3.94631e-07	-		NWMN_0661
23	USA300HOU_1479	24	57	3	180	0.00136136	0.0689655	317	0.179811	0.00946372	1600047	1600364	0.00268053	-	SACOL0335	NWMN_0996	SAUSA300_1428	NE1818
24	USA300HOU_0895	22	56	3	123	0.000378033	0.0701754	236	0.237288	0.0127119	931046	931282	0.000873537	dltC	SACOL0937	NWMN_0805	SAUSA300_0837
25	USA300HOU_1355	106	56	3	4865	0.000446821	0.0701754	1070	0.0523364	0.00280374	1458377	1459447	0.00100427	murG	SACOL1453	NWMN_1330	SAUSA300_1311
26	USA300HOU_2089	43	13	0	817	0.01134	0.0714286	440	0.0295455	0	2218266	2218706	0.01745	fabZ	SACOL2091	NWMN_2003	SAUSA300_2054
27	USA300HOU_1232	147	417	31	5496	1.4335e-18	0.076555	1721	0.242301	0.0180128	1328804	1330525	1.17884e-16	glpD	SACOL1321	NWMN_1209	SAUSA300_1193	NE233
28	USA300HOU_0974	122	929	74	3252	1.63278e-18	0.0806452	1190	0.780672	0.0621849	1019791	1020981	1.30436e-16	ltaA (N315)	SACOL1021	NWMN_0886	SAUSA300_0917	NE462
29	USA300HOU_1729	42	1199	99	453	3.84509e-06	0.0833333	491	2.44196	0.201629	1858447	1858938	1.79181e-05	-	SACOL1789	NWMN_1632	SAUSA300_1685
30	USA300HOU_0700	25	190	15	232	0.0352818	0.0837696	395	0.481013	0.0379747	752203	752598	0.047656	-	SACOL0737	NWMN_0646	SAUSA300_0663
