## Supplementary material for "High-throughput transposon sequencing highlights the cell wall as an important barrier for osmotic stress in methicillin resistant *Staphylococcus aureus* and underlines a tailored response to different osmotic stressors": Table S9

### Sheet: Description
Schuster et al, 2019
Title:	Top dispensable genes in replicate A (ANG2)
Description:	List were generated that contain the 30 top conditionally dispensable genes in ANG2 (replicate A) in Salt stress
How the lists were made
	-Used raw TN-seq quantification data
	-Filtered for
		Either Exp or Ctrl reads > 10
		q-value (Benjamini-Hochberg) < 0.05
		Ratio > 3
		Sorted by ratio
		Added SAUSA300 strain names and NARSA strain numbers
		Truncated to the top 30 entries or less
Samples:	ANG2 BC4 vs BC6	LBN vs LB 0.50 M NaCl, 17 generations

### Sheet: ANG2 LBN vs 0.5 M NaCl Dispensa
	locustag	number.TA	Ctrl	Exp	U.mw.stat	p.val	ratio	gen.len	ctrl.num.reads.per.len.of.gene	exp.num.reads.per.len.of.gene	From	To	Benjamini.Hochberg	gene.name	COL	Newman	USA300_FPR3757	Strain.Name
1	USA300HOU_1055	49	193	8972	902	0.0131683	46.2526	461	0.418655	19.462	1128761	1129222	0.019945	-	SACOL1126	NWMN_0982	SAUSA300_1017	NE1084
2	USA300HOU_1053	103	578	25728	4251	0.00488636	44.437	1070	0.540187	24.0449	1126474	1127544	0.00826014	ctaA	SACOL1124	NWMN_0980	SAUSA300_1015	NE769
3	USA300HOU_0505	153	3789	147946	6418	2.91216e-12	39.0361	2093	1.81032	70.6861	547357	549450	8.30858e-11	ftsH	SACOL0555	NWMN_0473	SAUSA300_0489	NE1313
4	USA300HOU_0959	75	5542	193195	870	1.42253e-13	34.8541	806	6.87593	239.696	1005824	1006630	5.09923e-12	yjbM (N315)	SACOL1006	NWMN_0872	SAUSA300_0903	NE896
5	USA300HOU_0414	117	35	1000	5712	0.000970049	27.8056	1541	0.0227125	0.648929	439742	441283	0.00199284	guaA	SACOL0461	NWMN_0381	SAUSA300_0389
6	USA300HOU_2315	95	4046	102352	3145	0.000148858	25.2911	1259	3.21366	81.2963	2454483	2455742	0.000390437	lyrA (N315)	SACOL2328	NWMN_2236	SAUSA300_2282	NE1099
7	USA300HOU_1784	111	112	2347	4316	1.10373e-05	20.7788	1478	0.0757781	1.58796	1921330	1922808	4.38358e-05	menE (N315)	SACOL1844	NWMN_1686	SAUSA300_1737
8	USA300HOU_1408	53	364	7133	1048	0.0107129	19.5452	725	0.502069	9.83862	1541198	1541923	0.0166113	ubiE (N315)	SACOL1511	NWMN_1380	SAUSA300_1360
9	USA300HOU_0504	60	12	221	1490	0.0110263	17.0769	557	0.021544	0.396768	546543	547100	0.0170424	hpt	SACOL0554	NWMN_0472	SAUSA300_0488
10	USA300HOU_2116	33	1164	19884	283	0.000410997	17.0687	530	2.19623	37.517	2245477	2246007	0.000933507	rpoE2 [rpoE (N315)]	SACOL2120	NWMN_2032	SAUSA300_2082	NE646
11	USA300HOU_1404	99	656	10878	3345	3.84489e-05	16.5586	1166	0.562607	9.32933	1537735	1538901	0.000124093	aroC	SACOL1506	NWMN_1377	SAUSA300_1357	NE1717
12	USA300HOU_1539	54	496	7381	803	2.67855e-05	14.8531	524	0.946565	14.0859	1653454	1653978	9.28033e-05	aroK	SACOL1596	NWMN_1442	SAUSA300_1499
13	USA300HOU_0909	148	296	3756	9810	0.036457	12.6498	1496	0.197861	2.5107	943386	944882	0.0490301	mnhD2 [mnhD (N315)]	SACOL0952	NWMN_0819	SAUSA300_0852
14	USA300HOU_1727	88	906	11343	1685	3.91326e-11	12.5072	1091	0.830431	10.3969	1855224	1856315	8.68371e-10	aroA (N315)	SACOL1787	NWMN_1630	SAUSA300_1683	NE1276
15	USA300HOU_1494	59	947	11726	661	3.04681e-09	12.3703	725	1.30621	16.1738	1610853	1611578	4.28085e-08	srrA	SACOL1535	NWMN_1400	SAUSA300_1442	NE1309
16	USA300HOU_1403	104	923	11119	2990	1.01059e-08	12.0346	1064	0.867481	10.4502	1536645	1537709	1.23389e-07	aroB	SACOL1505	NWMN_1376	SAUSA300_1356	NE1741
17	USA300HOU_0836	64	611	7001	1284	0.000122208	11.4412	716	0.853352	9.77793	887679	888395	0.000331098	aroD	SACOL0873	NWMN_0772	SAUSA300_0787	NE909
18	USA300HOU_0170	53	2011	22237	814	8.06216e-05	11.0527	626	3.21246	35.5224	181307	181933	0.00023239	cap5H [capH (N315)]	SACOL0143	NWMN_0102	SAUSA300_0159	NE826
19	USA300HOU_1402	92	739	8175	2680	6.94927e-06	11.0486	1298	0.569337	6.29815	1535337	1536635	3.00312e-05	aroA	SACOL1504	NWMN_1375	SAUSA300_1355
20	USA300HOU_0990	123	2858	30061	4115	2.84367e-10	10.5149	1370	2.08613	21.9423	1046986	1048356	5.06426e-09	menF	SACOL1051	NWMN_0912	SAUSA300_0945	NE1578
21	USA300HOU_1823	119	46	459	6292	0.0156406	9.78723	1400	0.0328571	0.327857	1963460	1964860	0.0232366	hemG [hemY (N315)]	SACOL1887	NWMN_1723	SAUSA300_1781	NE64
22	USA300HOU_0991	143	2117	20469	6341	1.2004e-08	9.66478	1673	1.26539	12.2349	1048343	1050016	1.44048e-07	menD	SACOL1052	NWMN_0913	SAUSA300_0946	NE1345
23	USA300HOU_1783	67	938	9046	1527	0.000641528	9.63472	1001	0.937063	9.03696	1920324	1921325	0.00139263	menC (N315)	SACOL1843	NWMN_1685	SAUSA300_1735
24	USA300HOU_2117	16	1507	11777	55	0.00313852	7.81034	143	10.5385	82.3566	2245973	2246116	0.00560722	rpoE2
25	USA300HOU_1523	78	107	789	2498	0.0119939	7.31481	881	0.121453	0.895573	1639453	1640334	0.0183352	ispA	SACOL1566	NWMN_1427	SAUSA300_1470	NE1447
26	USA300HOU_2061	34	594	4102	295	0.00013835	6.8958	326	1.82209	12.5828	2186616	2186942	0.000366312	rsbV	SACOL2056	NWMN_1972	SAUSA300_2024	NE1872
27	USA300HOU_0993	60	170	1083	1469	0.0292016	6.33918	821	0.207065	1.31912	1050799	1051620	0.0403797	menB	SACOL1054	NWMN_0915	SAUSA300_0948
28	USA300HOU_0912	236	341	2126	23622	0.000577008	6.2193	2405	0.141788	0.883992	945637	948042	0.00126238	mnhA2 [mnhA (N315)]	SACOL0955	NWMN_0822	SAUSA300_0855
29	USA300HOU_1597	81	1729	10112	2518	0.00505253	5.84566	806	2.14516	12.5459	1704818	1705624	0.0084897	aroE	SACOL1652	NWMN_1498	SAUSA300_1555
30	USA300HOU_0412	124	4938	28585	6036	0.00163143	5.78781	1268	3.89432	22.5434	436945	438213	0.00313936	pbuX	SACOL0459	NWMN_0379	SAUSA300_0387	NE280
