## Supplementary material for "High-throughput transposon sequencing highlights the cell wall as an important barrier for osmotic stress in methicillin resistant *Staphylococcus aureus* and underlines a tailored response to different osmotic stressors": Table S10

### Sheet: Description
Schuster et al, 2019
Title:	Top essential genes in replicate B (FCK1)
Description:	List were generated that contain the 30 top conditionally essential genes in FCK1 (replicate B) in Salt stress
How the lists were made
	-Used raw TN-seq quantification data
	-Filtered for
		Either Exp or Ctrl reads > 10
		q-value (Benjamini-Hochberg) < 0.05
		Ratio < 1/3
		Sorted by ratio
		Added SAUSA300 strain names and NARSA strain numbers
		Truncated to the top 30 entries or less
Samples:	FCK1 BC4 vs BC6	LBN vs LB 0.50 M NaCl, 17 generations

### Sheet: FCK1 LBN vs 0.5 M NaCl Essentia
	locustag	number.TA	Ctrl	Exp	U.mw.stat	p.val	ratio	gen.len	ctrl.num.reads.per.len.of.gene	exp.num.reads.per.len.of.gene	From	To	Benjamini.Hochberg	gene.name	COL	Newman	USA300_FPR3757	Strain.Name
1	USA300HOU_0895	22	325	0	154	0.00113106	0.00306748	236	1.37712	0	931046	931282	0.00306549	dltC	SACOL0937	NWMN_0805	SAUSA300_0837
2	USA300HOU_2280	77	4069	25	429	6.00389e-23	0.00638821	803	5.06725	0.0311333	2415349	2416152	4.53862e-21	ssaA (N315)	SACOL2291	NWMN_2199	SAUSA300_2249	NE987
3	USA300HOU_0894	116	3196	21	2499	8.06554e-21	0.00688145	1214	2.63262	0.0172982	929814	931028	5.01318e-19	dltB	SACOL0936	NWMN_0804	SAUSA300_0836
4	USA300HOU_1736	36	549	3	188	1.30981e-09	0.00727273	311	1.76527	0.0096463	1867315	1867626	2.88469e-08	-	SACOL1796	NWMN_1639	SAUSA300_1692	NE1340
5	USA300HOU_0999	43	615	4	299	2.42816e-10	0.00811688	470	1.30851	0.00851064	1062753	1063223	6.6584e-09	-	SACOL1064	NWMN_0924	SAUSA300_0957	NE1384
6	USA300HOU_0892	20	314	3	33	4.34354e-07	0.0126984	152	2.06579	0.0197368	928192	928344	5.7037e-06	dltX (N315)	SACOL0934	NWMN_0802
7	USA300HOU_1556	43	624	7	297	5.68162e-10	0.0128	410	1.52195	0.0170732	1665402	1665812	1.38187e-08	zur (N315)	SACOL1611	NWMN_1457	SAUSA300_1514	NE723
8	USA300HOU_0499	91	577	7	2709	3.1734e-08	0.0138408	1193	0.483655	0.00586756	542712	543905	5.87814e-07	mazG (N315)	SACOL0549	NWMN_0468	SAUSA300_0483	NE867
9	USA300HOU_0498	161	1972	27	5042	7.73368e-28	0.0141916	1526	1.29227	0.0176933	541186	542712	6.18032e-26	mfd	SACOL0548	NWMN_0467	SAUSA300_0482	NE251
10	USA300HOU_1000	102	2658	40	1616	3.96818e-21	0.0154193	1217	2.18406	0.0328677	1063271	1064488	2.5225e-19	-	SACOL1065	NWMN_0925	SAUSA300_0958	NE1778
11	USA300HOU_2063	37	535	8	175	7.90467e-10	0.016791	362	1.4779	0.0220994	2188412	2188774	1.85793e-08	pemK [ydcE (N315)]	SACOL2058	NWMN_1974	SAUSA300_2026	NE1833
12	USA300HOU_2059	62	1897	31	673	3.46082e-12	0.0168599	770	2.46364	0.0402597	2185390	2186160	1.25713e-10	fliA [sigB (N315)]	SACOL2054	NWMN_1970	SAUSA300_2022	NE1109
13	USA300HOU_2064	12	484	8	23	0.00125816	0.0185567	170	2.84706	0.0470588	2188771	2188941	0.00332932	pemK [ydcD (N315)]	SACOL2059
14	USA300HOU_0966	127	2407	45	3312	4.05397e-20	0.019103	1385	1.73791	0.032491	1010598	1011983	2.41254e-18	mgtE	SACOL1013	NWMN_0879	SAUSA300_0910	NE736
15	USA300HOU_0896	106	2167	44	1665	1.8461e-22	0.0207565	1175	1.84426	0.0374468	931279	932454	1.32399e-20	dltD	SACOL0938	NWMN_0806	SAUSA300_0838
16	USA300HOU_0497	264	2877	64	13997	2.70657e-43	0.0225851	3506	0.820593	0.0182544	537690	541196	2.22656e-41	mfd	SACOL0547	NWMN_0466	SAUSA300_0481	NE188
17	USA300HOU_0893	118	1305	29	3906	8.66051e-13	0.0229709	1457	0.895676	0.0199039	928360	929817	3.31828e-11	dltA	SACOL0935	NWMN_0803	SAUSA300_0835
18	USA300HOU_0769	86	1392	36	1130	3.52913e-19	0.0265614	1124	1.23843	0.0320285	819799	820923	2.05645e-17	-	SACOL0805	NWMN_0711	SAUSA300_0726	NE629
19	USA300HOU_1729	42	426	11	436	5.80874e-07	0.028103	491	0.867617	0.0224033	1858447	1858938	7.25486e-06	-	SACOL1789	NWMN_1632	SAUSA300_1685
20	USA300HOU_1771	33	758	25	260	2.64513e-05	0.0342556	302	2.50993	0.0827815	1909194	1909496	0.000160835	-		NWMN_1673
21	USA300HOU_0732	72	608	20	1114	5.51253e-12	0.0344828	584	1.0411	0.0342466	783267	783851	1.92732e-10	-	SACOL0769	NWMN_0678	SAUSA300_0694	NE526
22	USA300HOU_1558	67	942	34	862	1.24351e-11	0.0371156	767	1.22816	0.0443286	1666704	1667471	4.04431e-10	znuC (N315)	SACOL1613	NWMN_1459	SAUSA300_1516
23	USA300HOU_2105	66	8021	308	1661	0.00465347	0.0385191	836	9.5945	0.368421	2233228	2234064	0.00974233	hemK (N315)	SACOL2109	NWMN_2021	SAUSA300_2071	NE997
24	USA300HOU_1293	133	3948	156	3108	6.47094e-22	0.0397569	1208	3.26821	0.129139	1393712	1394920	4.30934e-20	yrrI (N315)	SACOL1395	NWMN_1271	SAUSA300_1254	NE779
25	USA300HOU_0654	62	592	23	966	2.58153e-08	0.0404722	644	0.919255	0.0357143	708031	708675	4.84599e-07	sirR (N315)	SACOL0691	NWMN_0604	SAUSA300_0621	NE431
26	USA300HOU_0716	66	1133	45	707	2.44032e-13	0.0405644	617	1.8363	0.0729335	766813	767430	1.01874e-11	-	SACOL0752	NWMN_0662	SAUSA300_0678	NE157
27	USA300HOU_2130	125	3242	134	2688	9.95694e-22	0.0416281	1373	2.36125	0.0975965	2257982	2259355	6.47664e-20	-	SACOL2133	NWMN_2045	SAUSA300_2094	NE1458
28	USA300HOU_1170	57	850	38	1017	3.12465e-05	0.0458284	731	1.16279	0.0519836	1245787	1246518	0.000182076	rnc	SACOL1248	NWMN_1143	SAUSA300_1126	NE1494
29	USA300HOU_0923	49	777	39	731	9.1887e-05	0.0514139	524	1.48282	0.0744275	961181	961705	0.00042271	spsA	SACOL0968	NWMN_0835	SAUSA300_0867	NE535
30	USA300HOU_0801	74	268	13	1939	1.63161e-05	0.0520446	1013	0.264561	0.0128332	856229	857242	0.000110499	gapR (N315)	SACOL0837	NWMN_0740	SAUSA300_0755
