## Supplementary material for "High-throughput transposon sequencing highlights the cell wall as an important barrier for osmotic stress in methicillin resistant *Staphylococcus aureus* and underlines a tailored response to different osmotic stressors": Table S11

### Sheet: Description
Schuster et al, 2019
Title:	Top dispensable genes in replicate B (FCK1)
Description:	List were generated that contain the 30 top conditionally dispensable genes in FCK1 (replicate B) in Salt stress
How the lists were made
	-Used raw TN-seq quantification data
	-Filtered for
		Either Exp or Ctrl reads > 10
		q-value (Benjamini-Hochberg) < 0.05
		Ratio > 3
		Sorted by ratio
		Added SAUSA300 strain names and NARSA strain numbers
		Truncated to the top 30 entries or less
Samples:	FCK1 BC4 vs BC6	LBN vs LB 0.50 M NaCl, 17 generations

### Sheet: FCK1 LBN vs 0.5 M NaCl Dispensa
	locustag	number.TA	Ctrl	Exp	U.mw.stat	p.val	ratio	gen.len	ctrl.num.reads.per.len.of.gene	exp.num.reads.per.len.of.gene	From	To	Benjamini.Hochberg	gene.name	COL	Newman	USA300_FPR3757	Strain.Name
1	USA300HOU_1388	185	233	214231	15900	0.0284928	915.521	2183	0.106734	98.1361	1518877	1521060	0.0436204	pbp2	SACOL1490	NWMN_1361	SAUSA300_1341
2	USA300HOU_1754	61	1948	1195267	1425	0.0118226	613.272	712	2.73596	1678.75	1892427	1893139	0.0209072	-	SACOL1813	NWMN_1656	SAUSA300_1709
3	USA300HOU_0413	119	32	19618	3565	1.77435e-15	594.515	1466	0.0218281	13.382	438251	439717	8.86223e-14	guaB	SACOL0460	NWMN_0380	SAUSA300_0388
4	USA300HOU_0541	77	0	475	2810	0.0220496	476	1184	0	0.401182	597267	598451	0.0354237	tufA [tuf (N315)]	SACOL0594	NWMN_0510	SAUSA300_0533
5	USA300HOU_2045	37	3	611	501	0.00247886	153	464	0.00646552	1.31681	2163458	2163922	0.00589954	rimI (N315)	SACOL2039	NWMN_1957	SAUSA300_2003	NE1321
6	USA300HOU_1242	25	393	59901	167	0.00167581	152.036	212	1.85377	282.552	1339456	1339668	0.00424953	-	SACOL1332		SAUSA300_1202
7	USA300HOU_1421	90	2330	351871	2794	0.000110471	150.953	953	2.44491	369.225	1553995	1554948	0.000487364	recQ2 [ypbB (N315)]	SACOL1524	NWMN_1391	SAUSA300_1372	NE1349
8	USA300HOU_0014	154	3129	444265	6566	2.5664e-12	141.938	1967	1.59075	225.859	18345	20312	9.44503e-11	gdpP	SACOL0014	NWMN_0013	SAUSA300_0014
9	USA300HOU_0797	44	6	896	621	2.93582e-05	128.143	587	0.0102215	1.52641	852406	852993	0.000175085	clpP	SACOL0833	NWMN_0736	SAUSA300_0752	NE912
10	USA300HOU_0414	117	4	611	3581	2.40176e-16	122.4	1541	0.00259572	0.396496	439742	441283	1.24402e-14	guaA	SACOL0461	NWMN_0381	SAUSA300_0389
11	USA300HOU_1182	106	3151	366998	3996	0.000120916	116.434	1307	2.41086	280.794	1268942	1270249	0.000524346	gid	SACOL1268	NWMN_1161	SAUSA300_1144	NE1677
12	USA300HOU_1218	106	441	43731	2879	1.5084e-10	98.9412	1559	0.282874	28.0507	1311537	1313096	4.26162e-09	cvfA (N315)	SACOL1305	NWMN_1195	SAUSA300_1179
13	USA300HOU_0909	148	103	8594	7564	1.127e-08	82.6442	1496	0.0688503	5.74465	943386	944882	2.20434e-07	mnhD2 [mnhD (N315)]	SACOL0952	NWMN_0819	SAUSA300_0852
14	USA300HOU_0869	89	1626	132427	1923	2.95758e-10	81.394	851	1.91069	155.613	910538	911389	7.87842e-09	-	SACOL0913	NWMN_0784	SAUSA300_0817	NE499
15	USA300HOU_1676	78	1293	91644	2528	0.0323178	70.823	872	1.4828	105.096	1790328	1791200	0.048468	fpg	SACOL1736	NWMN_1582	SAUSA300_1635
16	USA300HOU_1690	71	240	12959	1283	8.09737e-08	53.7759	941	0.255048	13.7715	1815262	1816203	1.38947e-06	-	SACOL1751	NWMN_1598	SAUSA300_1650	NE1208
17	USA300HOU_1823	119	14	739	5053	1.40963e-07	49.3333	1400	0.01	0.527857	1963460	1964860	2.21502e-06	hemG [hemY (N315)]	SACOL1887	NWMN_1723	SAUSA300_1781	NE64
18	USA300HOU_0959	75	8759	410419	229	1.38061e-22	46.8516	806	10.8672	509.205	1005824	1006630	1.0162e-20	yjbM (N315)	SACOL1006	NWMN_0872	SAUSA300_0903	NE896
19	USA300HOU_1054	93	416	18951	2173	5.08593e-10	45.4484	911	0.456641	20.8024	1127825	1128736	1.25888e-08	ctaB	SACOL1125	NWMN_0981	SAUSA300_1016	NE1434
20	USA300HOU_1670	17	44	2027	72	0.00423519	45.0667	122	0.360656	16.6148	1785278	1785400	0.00904951	-
21	USA300HOU_0165	67	1512	62461	1444	0.000135985	41.2835	764	1.97906	81.7552	175428	176192	0.000573681	cap5C [capC (N315)]	SACOL0138	NWMN_0097	SAUSA300_0154	NE429
22	USA300HOU_1409	55	127	5187	1273	0.0295231	40.5312	572	0.222028	9.06818	1541926	1542498	0.0448783	-	SACOL1512	NWMN_1381	SAUSA300_1361
23	USA300HOU_2116	33	1300	51769	243	5.70503e-05	39.7925	530	2.45283	97.6774	2245477	2246007	0.000285678	rpoE2 [rpoE (N315)]	SACOL2120	NWMN_2032	SAUSA300_2082	NE646
24	USA300HOU_1053	103	992	37377	3162	1.03979e-07	37.6415	1070	0.927103	34.9318	1126474	1127544	1.71075e-06	ctaA	SACOL1124	NWMN_0980	SAUSA300_1015	NE769
25	USA300HOU_0910	33	32	1139	389	0.00807893	34.5455	341	0.0938416	3.34018	944875	945216	0.0153694	mnhC2 [mnhC (N315)]	SACOL0953	NWMN_0820	SAUSA300_0853
26	USA300HOU_1402	92	470	15786	1685	2.95259e-13	33.518	1298	0.362096	12.1618	1535337	1536635	1.21447e-11	aroA	SACOL1504	NWMN_1375	SAUSA300_1355
27	USA300HOU_0505	153	2496	81594	6226	3.22835e-13	32.6772	2093	1.19255	38.9842	547357	549450	1.30865e-11	ftsH	SACOL0555	NWMN_0473	SAUSA300_0489	NE1313
28	USA300HOU_1494	59	661	21356	776	9.62606e-08	32.2613	725	0.911724	29.4566	1610853	1611578	1.61222e-06	srrA	SACOL1535	NWMN_1400	SAUSA300_1442	NE1309
29	USA300HOU_1925	83	34	1123	2473	1.71372e-05	32.1143	1028	0.0330739	1.09241	2069806	2070834	0.000113855	ykgB (N315)	SACOL1985	NWMN_1859	SAUSA300_1902	NE202
30	USA300HOU_1055	49	482	14955	645	2.55307e-05	30.9648	461	1.04555	32.4403	1128761	1129222	0.000156599	-	SACOL1126	NWMN_0982	SAUSA300_1017	NE1084
