## Supplementary material for "High-throughput transposon sequencing highlights the cell wall as an important barrier for osmotic stress in methicillin resistant *Staphylococcus aureus* and underlines a tailored response to different osmotic stressors": Table S12

### Sheet: Description
Schuster et al, 2019
Title:	NARSA strains used in experiments and associated TN-seq data
Description:	Top hits that were investigated with ratios and q-values
	Background colors indicate operons
	Purple text indicates best candidates identified
	Operons and related genes are color coded
	Top complementable hits in pink font

### Sheet: NaCl sensitive mutants checked
locustag	USA300_FPR3757	Gene length	Number of TA	NE strain	Gene	Description	Ratio RepB	BH RepB	Rank RepB	Ratio RepA	BH RepA	Rank RepA
USA300HOU_0497	SAUSA300_0481	3506	264	NE188	mfd	transcription-repair coupling factor	0.0225851	2.22656e-41	16	0.164587	1.24359e-34	79
USA300HOU_0498	SAUSA300_0482	1526	161	NE251	mfd	polysaccharide biosynthesis protein	0.0141916	6.18032e-26	9	0.094494	2.18471e-23	33
USA300HOU_0499	SAUSA300_0483	1193	91	NE867	mazG	tetrapyrrole methylase family protein	0.0138408	5.87814e-07	8	0.244932	5.93362e-09	161
USA300HOU_0654	SAUSA300_0621	644	62	NE431	sirR	iron-dependent repressor	0.0404722	4.84599e-07	25	0.111654	3.2857e-08	38
USA300HOU_0716	SAUSA300_0678	617	66	NE157		putative membrane protein	0.0405644	1.01874e-11	26	0.0348728	3.38174e-13	9
USA300HOU_0732	SAUSA300_0694	584	72	NE526		putative membrane protein	0.0344828	1.92732e-10	21	0.0217391	7.31815e-13	6
USA300HOU_0769	SAUSA300_0726	1124	86	NE629		glycerate kinase family protein	0.0265614	2.05645e-17	18	0.019877	2.12215e-19	4
USA300HOU_0923	SAUSA300_0867	524	49	NE535	spsA	signal peptidase IA	0.0514139	0.00042271	29	0.337896	0.000741305	385
USA300HOU_0966	SAUSA300_0910	1385	127	NE736	mgtE	magnesium transporter	0.019103	2.41254e-18	14	0.0136199	1.42676e-26	3
USA300HOU_0999	SAUSA300_0957	470	43	NE1384		hypothetical protein	0.00811688	6.6584e-09	5	0.0405229	1.92196e-09	13
USA300HOU_1000	SAUSA300_0958	1217	102	NE1778	lcpB	hypothetical protein	0.0154193	2.5225e-19	10	0.0385929	1.59719e-23	11
USA300HOU_1170	SAUSA300_1126	731	57	NE1494	rnc	ribonuclease III	0.0458284	0.000182076	28	0.14382	6.78104e-07	62
USA300HOU_1293	SAUSA300_1254	1208	133	NE779	yrrl	hypothetical protein	0.0397569	4.30934e-20	24	0.101705	1.49304e-20	34
USA300HOU_1527	SAUSA300_1474	362	36	NE1841		hypothetical protein	0.0545906	0.00383763	33	0.301546	0.00311892	275
USA300HOU_1556	SAUSA300_1514	410	43	NE723	fur/zur	ferric uptake regulation protein	0.0128	1.38187e-08	7	0.0491591	3.48067e-09	15
USA300HOU_1683	SAUSA300_1642	1361	127	NE810	aapA	D-serine/D-alanine/glycine transporter	0.0622951	3.35436e-09	34	0.00944822	1.66145e-35	1
USA300HOU_1736	SAUSA300_1692	311	36	NE1340		hypothetical protein	0.00727273	2.88469e-08	4	0.0115607	6.15105e-08	2
USA300HOU_2059	SAUSA300_2022	770	62	NE1109	sigB	RNA polymerase sigma factor SigB	0.0168599	1.25713e-10	12	0.0320366	1.21453e-15	7
USA300HOU_2060	SAUSA300_2023	479	42	NE1472	rsbW	anti-sigma-B factor, serine-protein kinase	0.08	3.62248e-06	43	5.17945	0.000387112	1291
USA300HOU_2061	SAUSA300_2024	326	34	NE1872	rsbV	anti-sigma-B factor, antagonist	0.0949555	1.97116e-05	51	6.8958	0.000366312	1299
USA300HOU_2063	SAUSA300_2026	362	37	NE1833	mazF	PemK family protein	0.016791	1.85793e-08	11	0.479284	0.000142054	1144
USA300HOU_2105	SAUSA300_2071	836	66	NE997	hemK	HemK family modification methylase	0.0385191	0.00974233	23	0.0543924	0.018494	16
USA300HOU_2130	SAUSA300_2094	1373	125	NE1458		conserved hypothetical protein	0.0416281	6.47664e-20	27	0.0652114	1.03148e-23	21
USA300HOU_2280	SAUSA300_2249	803	77	NE987	ssaA	secretory antigen precursor SsaA	0.00638821	4.53862e-21	2	0.133068	9.13984e-11	50
