## Supplementary material for "High-throughput transposon sequencing highlights the cell wall as an important barrier for osmotic stress in methicillin resistant *Staphylococcus aureus* and underlines a tailored response to different osmotic stressors": Table S13

### Sheet: Description
Schuster et al, 2019
Title:	957 suppressor strain mutations
Description:	Suppresors of a 957 mutant were whole genome sequenced
	Then SNPs were determined using CLC workbench
	False positive SNPs were removed using a manually curated whitelist

### Sheet: Suppressor SNPs
Strain number1	Ref position2	Type3	Ref4	Allele5	Freq6	Avg. qual7	Gene8	Base change9	AA change10
ANG4381	1505420	SNV	C	A	100	37.7941	SAUSA300_1341 (pbp2, penicillin-binding protein)	491C>A	Ser164Tyr
ANG4382	1505341	SNV	A	C	100	37.1975	SAUSA300_1341 (pbp2, penicillin-binding protein)	412A>C	Thr138Pro
ANG4383	1505290	SNV	C	T	100	37.9333	SAUSA300_1341 (pbp2, penicillin-binding protein)	361C>T	His121Tyr
	1625417	SNV	A	T	100	37.8684	[intergenic]	[intergenic]	[intergenic]
ANG4384	1505372	SNV	C	T	100	36.9778	SAUSA300_1341 (pbp2, penicillin-binding protein)	443C>T	Thr148Ile
ANG4386	1505278	SNV	C	T	100	37.7097	SAUSA300_1341 (pbp2, penicillin-binding protein)	349C>T	Arg117Cys
ANG4389	[no SNPs detected]
ANG4390	112198	SNV	A	G	100	38	SAUSA300_0102 (Protein of unknown function, DUF576)	343A>G	Lys115Glu
	112203	SNV	C	T	100	38.2727	SAUSA300_0102 (Protein of unknown function, DUF576)	348C>T
	112206	SNV	A	T	100	38.8333	SAUSA300_0102 (Protein of unknown function, DUF576)	351A>T
	112210	Deletion	C	-	100	33.6667	SAUSA300_0102 (Protein of unknown function, DUF576)	355delC	Gln120fs
	112213	SNV	C	T	100	37.3636	SAUSA300_0102 (Protein of unknown function, DUF576)	358C>T	Gln120*
	112219	Insertion	-	T	100	37.4167	SAUSA300_0102 (Protein of unknown function, DUF576)	363_364insT	Asn122fs
	112221	SNV	T	A	100	38.0833	SAUSA300_0102 (Protein of unknown function, DUF576)	366T>A	Asn122Lys
	112224	SNV	A	T	100	35.75	SAUSA300_0102 (Protein of unknown function, DUF576)	369A>T	Glu123Asp
	112228	MNV	AGG	GAA	100	38.4865	SAUSA300_0102 (Protein of unknown function, DUF576)	373_375delAGGinsGAA	Arg125Glu
	112233	SNV	C	T	94.1176	37.75	SAUSA300_0102 (Protein of unknown function, DUF576)	378C>T
	112236	SNV	A	C	87.5	37.7857	SAUSA300_0102 (Protein of unknown function, DUF576)	381A>C
	1505674	SNV	C	T	100	36.7838	SAUSA300_1341 (pbp2, penicillin-binding protein)	745C>T	Arg249Cys
ANG4391	1505392	SNV	A	C	100	37.9259	SAUSA300_1341 (pbp2, penicillin-binding protein)	463A>C	Lys155Gln
ANG4393	1505776	SNV	C	A	100	37.3793	SAUSA300_1341 (pbp2, penicillin-binding protein)	847C>A	Arg283Ser
	2734142	SNV	G	A	100	37.7105	SAUSA300_2533 (panC, pantoate beta-alanine ligase)	765C>T
ANG4394	667798	SNV	G	A	89.6552	36.9615	SAUSA300_0594 (adh, alcohol dehydrogenases)	325G>A	Ala109Thr
	1505369	SNV	C	T	100	38.1695	SAUSA300_1341 (pbp2, penicillin-binding protein)	440C>T	Ser147Leu
1Strain number of suppressor strain
2Reference base number in NC_007793.1 (https://www.ncbi.nlm.nih.gov/nuccore/NC_007793.1)
3Type of mutation, SNV=single nucleotide variant, DEL=deletion, INS=insertion
4Base in reference genome
5Base in suppressor genome
6Frequency of occurrence in suppressor genome. Cut-off chosen was 70%
7Average quality of reads
8Affected gene
9Base change in affected gene
10Amino acid change in affected protein
