## Supplementary material for "High-throughput transposon sequencing highlights the cell wall as an important barrier for osmotic stress in methicillin resistant *Staphylococcus aureus* and underlines a tailored response to different osmotic stressors": Table S16

### Sheet: primers
Primer number	Oligo Name	Sequence
2370	SAUSA300_0957_ko_ up_f_XmaI	TAATCCCCGGGAAAACATCAAATTAGAATGCTTAGTATTCC
2371	SAUSA300_0957_ko_up_r	AATAATTGCTGTTGCAATCTTTTCGTATGTTTTTCTACTCATG
2372	SAUSA300_0957_ko_dwn_f	GAAAAGATTGCAACAGCAATTATTAGAAAAGAAGCACTATAAC
2373	SAUSA300_0957_ko_dwn_r	CAATGAATTCAGCTTTTGCTTGTTCAGTAGTTGCTTTAAC
2378	SAUSA300_0481_f_AvrII	CGATCCTAGGTTGACCATGTTATGAATGAATTTAATGGTG
2379	SAUSA300_0481_r_BglII	CTGCAGATCTTTATGCTTCATCACTGATTCTCATACTTTC
2380	SAUSA300_0482_f_AvrII	CGATCCTAGGATTGAAGAAAGTATGAGAATCAGTGATGAAG
2381	SAUSA300_0482_r_BglII	TAGCAGATCTTCAACGTCTTCCTTTCTTAATTTGATACAAC
2384	SAUSA300_0910_f_AvrII	CGATCCTAGGACAGGGGGTGTAAGTATGTCAATGAACAC
2385	SAUSA300_0910_r_BglII	AAGCAGATCTTTAAATTAAGTAAGCCATAAATGATGTAGC
2386	SAUSA300_0957_f_AvrII	CGATCCTAGGAAAGGAGCATCATACATGAGTAGAAAAAC
2387	SAUSA300_0957_r_BglII	AGTCAGATCTTTATAGTGCTTCTTTTCTAATAATTGCTG
2388	SAUSA300_0694_f_AvrII	CGATCCTAGGAGTATAACGAACAGGAGTCCATCATGATTG
2389	SAUSA300_0694_r_BglII	TCGTAGATCTTTAAAATTTATAAACCTTTTGCCACAATAAAAAC
2553	SAUSA300_0483_comp2_up_r	TCTTCCTTTCTTACATAATTGTTTCATTTATTATTATAATGA
2554	SAUSA300_0483_com p2_dwn_f	AAACAATTATGTAAGAAAGGAAGACGTTGATGGCACATACCA
2556	SAUSA300_0867_comp2_up_r	GATGTCACTCCTTTGGTTGAAGATAATTATTCTTACATTATA
2557	SAUSA300_0867_comp2_dwn_f	ATCTTCAACCAAAGGAGTGACATCGTGAAAAAAGTTGTAAAA
2588	SAUSA300_0483_comp3_EcoRI_up_f	GATCGAATTCTTCCAGAAGCAATCGAAGTAGACATTACTG
2589	SAUSA300_483_comp3_BamHI_dwn_r	ATGCGGATCCTCATGTATTACTCTCCCCTTTTTCTAGC
2590	SAUSA300_0867_comp3_EcoRI_up_f	AGTCGAATTCAAACTTTCGGTTACGTCGTATACTTCTTCG
2591	SAUSA300_867_comp3_BamHI_dwn_r	GATCGGATCCTTAAGATTTGAACTGAACAGTCCATTTTG
2844	D958_up_f	GATCCCCGGGGATGCAACATTAAATCTTTCAATGGGATAGGC
2845	D958_up_r	TTTGGTTATTTGAGATCAAAAAGTATTTTAAAAATTTATTCAT
2846	D958_dwn_f	TACTTTTTGATCTCAAATAACCAAAATGGTGTTGTAAATTAA
2847	D958_dwn_r	GATCGAATTCGATAGCATGACATTGGGCATTCATAGTAGCTAC
2848	D958-7_up_r	AATAATTGCTGTGATCAAAAAGTATTTTAAAAATTTATTCAT
2849	D958-7_dwn_f	TACTTTTTGATCACAGCAATTATTAGAAAAGAAGCACTATAA
2883	gib_tagO_upF	GGCCGCTCTAGAACTAGTGGATCCCCCGGGTGAGTAGGTATCATTGACATCTTTAAATCC
2884	gib_tagO_upR	ATGACTTACGACTTGTTACTGCAACTAGTAATAATGTAACCATTTATTCAC
2885	gib_tagO_dwnF	AGTTGCAGTAACAAGTCGTAAGTCATCTCATAAAGAGGAATAG
2886	gib_tagO_dwnR	GACGGTATCGATAAGCTTGATATCGAATTCTTCCCATCATCAAAAGTCACACTTAATG
2887	tagO-53.54a-IBS	AAAAAAGCTTATAATTATCCTTAATAACCATTGGTGTGCGCCCAGATAGGGTG
2888	tagO-53.54a-EBS1d	CAGATTGTACAAATGTGGTGATAACAGATAAGTCATTGGTGTTAACTTACCTTTCTTTGT
2889	tagO-53.54a-EBS2	TGAACGCAAGTTTCTAATTTCGGTTGTTATCCGATAGAGGAAAGTGTCT
2890	EBS universal primer	CGAAATTAGAAACTTGCGTTCAGTAAAC
